# Ocean Acidification Amplifies the Olfactory Response to 2-Phenylethylamine: Altered Cue Reception as a Mechanistic Pathway?

**DOI:** 10.1101/2020.10.08.329870

**Authors:** Paula Schirrmacher, Christina C. Roggatz, David M. Benoit, Jörg D. Hardege

## Abstract

With carbon dioxide (CO_2_) levels rising dramatically, climate change threatens marine environments. Due to increasing CO_2_ concentrations in the ocean, pH levels are expected to drop by 0.4 units by the end of the century. There is an urgent need to understand the impact of ocean acidification on chemical-ecological processes. To date, the extent and mechanisms by which the decreasing ocean pH influences chemical communication are unclear. Combining behaviour assays with computational chemistry, we explore the function of the predator related cue 2-phenylethylamine (PEA) for hermit crabs (*Pagurus bernhardus*) in current and end-of-the-century oceanic pH. We demonstrate that this dietary predator cue for mammals and sea lampreys is an attractant for hermit crabs. Furthermore, we show that the potency of the cue increases at pH levels expected for the year 2100. In order to explain this increased potency, we assess changes to PEA’s conformational and charge-related properties as one potential mechanistic pathway. Using quantum chemical calculations validated by NMR spectroscopy, we characterise the different protonation states of PEA in water. We show how protonation of PEA could affect receptor-ligand binding, using a possible model receptor for PEA (human TAAR1). Investigating potential mechanisms of pH dependent effects on olfactory perception of PEA and the respective behavioural response, our study advances the understanding of how ocean acidification interferes with the sense of smell and thereby might impact essential ecological interactions in marine ecosystems.
