## Supplemental Resource 1 for "Ocean Acidification Amplifies the Olfactory Response to 2-Phenylethylamine: Altered Cue Reception as a Mechanistic Pathway?"

crab ID	pH	concentration [mol/l]	Time_with [s]	Time_away [s]	Time_neutral [s]	date
1_12122018	8.09	0	28	68	24	12122018
1_12122018	8.09	0.000003	38	56	26	12122018
1_12122018	8.09	0.00003	30	58	32	12122018
1_12122018	8.09	0.0003	52	42	26	12122018
2_12122018	8.15	0	22	29	69	12122018
2_12122018	8.15	0.000003	71	30	19	12122018
2_12122018	8.15	0.00003	41	61	18	12122018
2_12122018	8.15	0.0003	27	26	67	12122018
3_12122018	8.15	0	115	0	5	12122018
3_12122018	8.15	0.000003	58	49	13	12122018
3_12122018	8.15	0.00003	31	73	16	12122018
3_12122018	8.15	0.0003	56	49	15	12122018
4_12122018	8.13	0	56	56	8	12122018
4_12122018	8.13	0.000003	42	44	34	12122018
4_12122018	8.13	0.00003	44	45	31	12122018
4_12122018	8.13	0.0003	74	19	27	12122018
5_12122018	8.1	0	0	62	58	12122018
5_12122018	8.1	0.000003	111	0	9	12122018
5_12122018	8.1	0.00003	47	35	38	12122018
5_12122018	8.14	0.0003	69	36	15	12122018
6_12122018	7.7	0	0	0	120	12122018
6_12122018	7.7	0.000003	50	40	30	12122018
6_12122018	7.7	0.00003	55	40	25	12122018
6_12122018	7.7	0.0003	82	25	13	12122018
7_12122018	7.67	0	0	93	27	12122018
7_12122018	7.67	0.000003	3	70	47	12122018
7_12122018	7.67	0.00003	88	0	32	12122018
7_12122018	7.67	0.0003	87	0	33	12122018
8_12122018	7.69	0	0	0	120	12122018
8_12122018	7.69	0.000003	71	34	15	12122018
8_12122018	7.69	0.00003	0	19	101	12122018
8_12122018	7.69	0.0003	70	0	50	12122018
10_12122018	7.69	0	52	39	29	12122018
10_12122018	7.69	0.000003	42	54	24	12122018
10_12122018	7.69	0.00003	65	34	21	12122018
10_12122018	7.69	0.0003	88	20	12	12122018
1_8012019	8.16	0	51	48	21	8012019
1_8012019	8.16	0.000003	113	0	7	8012019
1_8012019	8.16	0.00003	110	0	10	8012019
1_8012019	8.16	0.0003	117	0	3	8012019
3_8012019	8.16	0	38	42	40	8012019
3_8012019	8.16	0.000003	113	0	7	8012019
3_8012019	8.16	0.00003	0	114	6	8012019
3_8012019	8.16	0.0003	0	0	120	8012019
4_8012019	8.16	0	35	55	30	8012019
4_8012019	8.16	0.000003	31	77	12	8012019
4_8012019	8.16	0.00003	28	82	10	8012019
4_8012019	8.16	0.0003	22	84	14	8012019
5_8012019	8.16	0	40	58	22	8012019
5_8012019	8.16	0.000003	83	26	11	8012019
5_8012019	8.16	0.00003	69	36	15	8012019
5_8012019	8.16	0.0003	52	50	18	8012019
6_8012019	7.68	0	29	67	24	8012019
6_8012019	7.68	0.000003	59	32	29	8012019
6_8012019	7.68	0.00003	0	117	3	8012019
6_8012019	7.68	0.0003	86	28	6	8012019
7_8012019	7.69	0	36	32	52	8012019
7_8012019	7.69	0.000003	116	0	4	8012019
7_8012019	7.69	0.00003	67	29	24	8012019
7_8012019	7.69	0.0003	78	0	42	8012019
8_8012019	7.65	0	0	0	120	8012019
8_8012019	7.65	0.000003	0	116	4	8012019
8_8012019	7.65	0.00003	52	58	10	8012019
8_8012019	7.65	0.0003	44	58	18	8012019
9_8012019	7.66	0	50	61	9	8012019
9_8012019	7.66	0.000003	105	0	15	8012019
9_8012019	7.66	0.00003	115	0	5	8012019
9_8012019	7.66	0.0003	108	0	12	8012019
10_8012019	7.67	0	73	40	7	8012019
10_8012019	7.67	0.000003	118	0	2	8012019
10_8012019	7.67	0.00003	7	103	10	8012019
10_8012019	7.67	0.0003	50	51	19	8012019
1_15012019	8.17	0	64	34	22	15012019
1_15012019	8.17	0.000003	105	0	15	15012019
1_15012019	8.17	0.00003	93	0	27	15012019
1_15012019	8.17	0.0003	0	0	120	15012019
2_15012019	8.17	0	33	70	17	15012019
2_15012019	8.17	0.000003	48	45	27	15012019
2_15012019	8.17	0.00003	116	0	4	15012019
2_15012019	8.17	0.0003	0	0	120	15012019
3_15012019	8.17	0	68	11	41	15012019
3_15012019	8.17	0.000003	38	63	19	15012019
3_15012019	8.17	0.00003	73	0	47	15012019
3_15012019	8.17	0.0003	23	24	73	15012019
1_22012019	7.65	0	116	0	4	22012019
1_22012019	7.65	0.000003	64	43	13	22012019
1_22012019	7.65	0.00003	82	32	6	22012019
1_22012019	7.65	0.0003	68	44	8	22012019
2_22012019	7.71	0	114	0	6	22012019
2_22012019	7.71	0.000003	68	33	19	22012019
2_22012019	7.71	0.00003	112	0	8	22012019
2_22012019	7.71	0.0003	96	0	24	22012019
4_22012019	7.73	0	0	0	120	22012019
4_22012019	7.73	0.000003	0	0	120	22012019
4_22012019	7.73	0.00003	107	0	13	22012019
4_22012019	7.73	0.0003	55	33	32	22012019
5_22012019	7.7	0	0	0	120	22012019
5_22012019	7.7	0.000003	0	119	1	22012019
5_22012019	7.7	0.00003	51	21	48	22012019
5_22012019	7.7	0.0003	73	14	33	22012019
6_22012019	8.16	0	19	76	25	22012019
6_22012019	8.16	0.000003	109	0	11	22012019
6_22012019	8.16	0.00003	0	116	4	22012019
6_22012019	8.16	0.0003	90	0	30	22012019
7_22012019	7.66	0	0	94	26	22012019
7_22012019	7.66	0.000003	115	0	5	22012019
7_22012019	7.66	0.00003	63	32	25	22012019
7_22012019	7.66	0.0003	62	14	44	22012019
8_22012019	7.66	0	35	51	34	22012019
8_22012019	7.66	0.000003	38	66	16	22012019
8_22012019	7.66	0.00003	25	50	45	22012019
8_22012019	7.66	0.0003	53	21	46	22012019
1_31012019	8.09	0	84	0	36	31012019
1_31012019	8.09	0.000003	0	0	120	31012019
1_31012019	8.09	0.00003	101	0	19	31012019
1_31012019	8.09	0.0003	35	42	43	31012019
2_31012019	8.07	0	16	31	73	31012019
2_31012019	8.07	0.000003	17	96	7	31012019
2_31012019	8.07	0.00003	101	0	19	31012019
2_31012019	8.08	0.0003	113	0	7	31012019
3_31012019	7.71	0	32	63	25	31012019
3_31012019	7.71	0.000003	54	53	13	31012019
3_31012019	7.71	0.00003	0	108	12	31012019
3_31012019	7.71	0.0003	75	21	24	31012019
4_31012019	8.07	0	40	35	45	31012019
4_31012019	8.07	0.000003	111	0	9	31012019
4_31012019	8.07	0.00003	90	10	20	31012019
4_31012019	8.07	0.0003	66	0	54	31012019
5_31012019	8.06	0	20	66	34	31012019
5_31012019	8.06	0.000003	46	45	29	31012019
5_31012019	8.06	0.00003	53	41	26	31012019
5_31012019	8.06	0.0003	41	4	75	31012019
6_31012019	7.7	0	86	22	12	31012019
6_31012019	7.7	0.000003	71	20	29	31012019
6_31012019	7.7	0.00003	62	40	18	31012019
6_31012019	7.7	0.0003	67	23	30	31012019
1_7022019	7.7	0	61	26	33	7022019
1_7022019	7.7	0.000003	50	44	26	7022019
1_7022019	7.7	0.00003	58	33	29	7022019
1_7022019	7.7	0.0003	17	77	26	7022019
3_7022019	8.09	0	13	86	21	7022019
3_7022019	8.09	0.000003	34	63	23	7022019
3_7022019	8.09	0.00003	14	61	45	7022019
3_7022019	8.09	0.0003	53	24	43	7022019
5_7022019	7.65	0	0	105	15	7022019
5_7022019	7.65	0.000003	107	0	13	7022019
5_7022019	7.65	0.00003	18	29	73	7022019
5_7022019	7.65	0.0003	0	102	18	7022019
6_7022019	8.07	0	111	0	9	7022019
6_7022019	8.07	0.000003	34	49	37	7022019
6_7022019	8.07	0.00003	95	0	25	7022019
6_7022019	8.07	0.0003	99	0	21	7022019
7_7022019	7.72	0	44	45	31	7022019
7_7022019	7.72	0.000003	59	23	38	7022019
7_7022019	7.72	0.00003	115	0	5	7022019
7_7022019	7.72	0.0003	111	0	9	7022019
8_7022019	8.09	0	3	67	50	7022019
8_7022019	8.09	0.000003	40	22	58	7022019
8_7022019	8.09	0.00003	29	59	32	7022019
8_7022019	8.09	0.0003	15	74	31	7022019
